# Rapid prototyping of metabolites detection by bacterial biosensors in human fecal samples

**DOI:** 10.1101/2022.01.21.476945

**Authors:** Ana Zuñiga, Lucile Boivineau, Pauline Mayonove, Ismael Conejero, Georges-Philippe Pageaux, Romain Altwegg, Jerome Bonnet

## Abstract

Gut metabolites are pivotal mediators of host-microbiome interactions and provide an important window on human physiology and disease. However, current methods to monitor gut metabolites rely on heavy and expensive technologies such as liquid chromatography-mass spectrometry (LCMS). In that context, robust, fast, field-deployable, and cost-effective strategies for monitoring fecal metabolites would support large-scale functional studies and routine monitoring of metabolites biomarkers associated with pathological conditions. Living cells are an attractive option to engineer biosensors due to their ability to detect and process many environmental signals and their self-replicating nature. Here we optimized a protocol for feces processing and gut metabolites detection using bacterial biosensors (bactosensors), enabling rapid evaluation of their operational capacity in these samples. We show that a simple filtration step is enough to remove host microbes and reproducibly obtain a physiological-derived media retaining important characteristics of human feces, such as matrix effects and endogenous metabolites. We measured how fecal samples affect the performance of biosensors for benzoate, lactate, anhydrotetracycline, and bile acids, and found that bactosensors are highly sensitive to fecal matrices. Sensitivity to the matrix is biosensor-dependent but also varies between individuals, highlighting the need for case-by-case optimization for bactosensors operation in feces. Finally, by detecting endogenous bile acids, we demonstrate that bactosensor can be used for metabolites monitoring in feces. This work lays the foundation for the optimization and use of bacterial biosensors for fecal metabolites monitoring. In the future, our method could also allow rapid pre-prototyping of engineered bacteria designed to operate in the gut, with applications to *in situ* diagnostics and therapeutics.
