## Supplementary material for "Rapid prototyping of metabolites detection by bacterial biosensors in human fecal samples": Raw data

### Sheet: Pretreatment Fig. 1
BenR-pBEN
Samples %	0% 100μM			25% 100μM			50% 100μM			75% 100μM
	RPU mean	SD	number of replicates	RPU mean	SD	number of replicates	RPU mean	SD	number of replicates	RPU mean	SD	number of replicates
Non-filtered	148.94	2.733	2	5.218	0.132	2	1.147	0.306	2	0.33	0.02	2
Non-filtered + antibiotics	128.95	1.069	2	5.052	1.945	2	1.042	0.027	2	0.353	0.015	2
Filtered 0.4 μm	146.965	23.949	2	41.03	2.069	2	0.607	0.052	2	3.689	0.125	2
Filtered 0.2 μm	154.408	16.238	2	31.519	2.041	2	3.348	0.373	2	0.581	0	2
	0% 0μM			25% 0μM			50% 0μM			75% 0μM
	RPU mean	SD	number of replicates	RPU mean	SD	number of replicates	RPU mean	SD	number of replicates	RPU mean	SD	number of replicates
Non-filtered	0.222	0.012	2	0.199	0.001	2	0.179	0.003	2	0.174	0	2
Non-filtered + antibiotics	0.241	0.006	2	0.207	0.004	2	0.197	0.004	2	0.194	0.002	2
Filtered 0.4 μm	0.224	0.023	2	0.194	0.004	2	0.175	0.004	2	0.17	0.001	2
Filtered 0.2 μm	0.2	0.005	2	0.203	0.002	2	0.191	0.002	2	0.188	0.002	2

### Sheet: Matrix Effect TcpPH
Matrix Effect
Samples %	0% 100μM			10% 100μM			25% 100μM			50% 100μM
	RPU mean	SD	number of replicates	RPU mean	SD	number of replicates	RPU mean	SD	number of replicates	RPU mean	SD	number of replicates
Sample 1	60.5134	1	3	33.0814	2	3	9.56082	0.1229	3	2.15464	0	1
Sample 2	76.9085	12.174	3	66.1039	3.84952	3	16.8179	0.177091	3	4.33126	0.903037	3
Sample 3	69.6465	8.15111	3	69.9433	1.77245	3	56.6267	7.23548	3	8.80529	0.884886	3
	0% 0μM			10% 0μM			25% 0μM			50% 0μM
	RPU mean	SD	number of replicates	RPU mean	SD	number of replicates	RPU mean	SD	number of replicates	RPU mean	SD	number of replicates
Sample 1	0.804124	0.0034	3	1.32577	0.034	3	1.09691	0.576	3	0.76701	0.002	3
Sample 2	0.769094	0.00056	3	1.62522	0.0288	3	0.781528	0.032	3	0.792185	0.021	3
Sample 3	0.395085	0.0046	3	0.36862	0.08	3	0.376181	0.098	3	0.359168	0.087	3

### Sheet: Matrix Effect VtrAC
Matrix Effect
Samples %	0% 100μM			10% 100μM			25% 100μM			50% 100μM
	RPU mean	SD	number of replicates	RPU mean	SD	number of replicates	RPU mean	SD	number of replicates	RPU mean	SD	number of replicates
Sample 1	54.801	1.49732	3	7.64845	0.199739	3	3.58247	0.255142	3	1.43402	0.0685237	3
Sample 2	62.8632	5.45339	3	17.1377	0.681988	3	12.7442	0.0703339	3	3.86767	0.12434	3
Sample 3	58.7883	0.302091	3	12.9471	0.606855	3	3.53592	0.110945	3	1.32703	0.0641609	3
	0% 0μM			10% 0μM			25% 0μM			50% 0μM
	RPU mean	SD	number of replicates	RPU mean	SD	number of replicates	RPU mean	SD	number of replicates	RPU mean	SD	number of replicates
Sample 1	1.6866	0.0029159	2	0.331959	0.090393	2	0.45567	0.00583181	2	0.51134	0.0262431	2
Sample 2	1.04973	0.005	3	3.53464	1.345	2	1.11723	0.0038	2	0.815275	0.00234	2
Sample 3	0.582231	0.0043	3	0.300567	0.0234	3	0.304348	0.05564	2	0.306238	0.0542	2

### Sheet: Matrix Effect TetR-pTET
Matrix Effect
Samples %	0% 200nM			10% 200nM			25% 200nM			50% 200nM
	RPU mean	SD	number of replicates	RPU mean	SD	number of replicates	RPU mean	SD	number of replicates	RPU mean	SD	number of replicates
Sample 1	36.1944	1.90594	2	15	0.589256	2	7	0.750454	2	3	0.246539	2
Sample 2	68.6236	0.527044	2	50.1468	2.63128	2	47.7556	2.37236	2	16.4257	0.1873	2
Sample 3	68.4595	1.50136	2	20.8468	0.231553	2	1.73592	0.0873	2	1.6162	0.098	2
	0% 0nM			10% 0nM			25% 0nM			50% 0nM
	RPU mean	SD	number of replicates	RPU mean	SD	number of replicates	RPU mean	SD	number of replicates	RPU mean	SD	number of replicates
Sample 1	1.48467	0.0352199	2	1	0.100241	2	1	0.0162553	2	0.217433	0.00406383	2
Sample 2	1.64312	0.0289151	2	1.73048	0.00788595	2	1.41729	0.0223435	2	1.73606	0.782	2
Sample 3	3.76585	0.53033	2	3.82042	0.0009	2	0.591549	0.07663	2	0.603873	0.001224	2

### Sheet: Matrix Effect LldR-pALPAGA
Matrix Effect
Samples % / L-lactate	0% 10mM			10% 10mM			25% 10mM			50% 10mM
	RPU mean	SD	number of replicates	RPU mean	SD	number of replicates	RPU mean	SD	number of replicates	RPU mean	SD	number of replicates
Sample 1	10.4817	0.704	3	15.2978	0.412479	3	13.6982	0.254386	3	8.83435	0.809149	3
Sample 2	10.8182	2.439	3	10.0861	1.19401	3	8.02611	0.110785	3	4.4265	0.277645	3
Sample 3	9.38889	2.727	3	11.3502	0.110836	3	13.2788	1.39597	3	8.74702	0.248329	3
Samples % / L-lactate	0% 0mM			10% 0mM			25% 0mM			50% 0mM
	RPU mean	SD	number of replicates	RPU mean	SD	number of replicates	RPU mean	SD	number of replicates	RPU mean	SD	number of replicates
Sample 1	1.375	0.0646744	3	2.31098	0.551888	3	3.18598	0.567698	3	3.47663	0.343493	3
Sample 2	1.24662	0.00136771	3	1.36074	0.00410313	3	1.62766	0.0232511	3	1.47292	0.0177802	3
Sample 3	1.12103	0.148717	3	1.43155	0.00420897	3	2.81052	0.0547166	3	3.42956	0.0154329	3

### Sheet: Matrix Effect BenR-pBEN
Matrix Effect
Samples %	0% 100μM			10% 100μM			25% 100μM			50% 100μM
	RPU mean	SD	number of replicates	RPU mean	SD	number of replicates	RPU mean	SD	number of replicates	RPU mean	SD	number of replicates
Sample 1	74.4319	0.182721	3	40.4655	12.39	3	21.9381	4.09746	2	16.0496	1.44175	2
Sample 2	118.066	6.03937	3	65.9268	5.9346	3	14.0777	2.60241	3	3.37976	0.425811	3
Sample 3	122.476	7.62118	3	63.2611	0.851542	3	33.9654	29.019	2	6.08437	0.00627981	2
	0% 0μM			10% 0μM			25% 0μM			50% 0μM
	RPU mean	SD	number of replicates	RPU mean	SD	number of replicates	RPU mean	SD	number of replicates	RPU mean	SD	number of replicates
Sample 1	0.176991	0.005	3	0.20531	0.0023	3	0.2	0.0456	3	0.20354	0.008872	3
Sample 2	0.178571	0.006	3	0.239286	0.0108621	3	0.242857	0.00472456	3	0.238095	0.00721688	3
Sample 3	0.30373	0.00045	2	0.186501	0.0052	2	0.209591	0	2	0.177265	0	2

### Sheet: TcpPH VtrAC curves
TcpPH
TCA	RPU 10%	SD	Number of replicates	RPU 0%	SD	Number of replicates
0	0.751	0.252	4	0.498	0.087	4
2.5	1.069	0.026	3	0.757	0.076	3
5	0.951	0.237	3	1.062	0.28	3
7.5	1.482	0.107	3	1.654	0.1872	3
10	8.957	8.391	4	4.113	1.769	4
20	11.033	9.024	4	17.391	14.822	4
30	32.982	0.106	3	35.956	6.473	3
40	37.971	0.871	3	60.987	2.597	3
50	50.595	3.869	3	61.088	0.243	3
60	40.688	23.879	4	65.12	4.515	4
80	52.393	9.237	4	66.233	10.896	4
VtrAC
GDCA	RPU 10%	SD	Number of replicates	RPU 0%	SD	Number of replicates
0	0.365	0.101	4	0.736	0.103	4
2.5	0.304	0.009	3	1.014	0.241	3
5	0.314	0.005	3	1.465	0.339	3
7.5	0.323	0.009	3	2.828	1.411	3
10	0.709	0.742	4	6.826	5.701	4
20	1.157	1.485	4	12.717	6.511	4
30	3.508	4.065	3	21.694	5.489	3
40	4.412	5.101	3	30.016	5.472	3
50	5.803	6.832	3	38.722	13.223	3
60	3.904	6.175	4	44.758	5.812	4
80	5.732	8.88	4	52.454	6.984	4

### Sheet: Figure 3. enzymatic vs biosenso
	TcpPH (RPU)			VtrAC (RPU)			Enzymatic assay (μM)
	Exp 1	Exp 2	Exp 3	Exp 1	Exp 2	Exp 3	Exp 1	Exp 2	Exp 3
S7	-0.207767	-0.312254	0.0153641	-0.145474	-0.151456	-0.163107	29.0991	29.3	28.5669
S8	0.259794	0.11378	0.174021	0.18934	0.320345	0.329897	75.2785	65.7545	59.1781
S9	5.15056	21.0599	15.9954	-0.155603	-0.195506	-0.193258	97.4	95.6
S10	0.911271	4.30305	2.3329	-0.187828	-0.22542	-0.220624	98	90
S11	17.0952	3.47604	10.1127	0.162	0.105	5.06746	125.8	100.9
S12	0.432967	1.39724	0.179698	-0.194595	-0.138462	-0.156044	161.2	140.3
S13	0.862004	4.80574	2.00733	-0.09227	-0.10397	-0.113422	158.9	168
S14	0.234637	0.227386	0	-0.1374	-0.158287	-0.134078	140.659	182.552	185.6
S15	20.2115	28.8632		-0.121275	-0.168803	-0.183761	217.26	131.118	179.462
S16	1.43255	0.283922	0.192024	0.167	0.102	0.531049	159.436	277.711
S17	92.7673	120.403	106.061	-0.101578	-0.194631	-0.203579	512	490
S18	86.1592	102.801	86.1135	-0.159064	-0.184713	-0.191083	550.491	546.034
