## Supplementary material for "Rapid prototyping of metabolites detection by bacterial biosensors in human fecal samples": DNA sequences for constructs

### Sheet: Sheet1
Name of the construct	Addgene	Vector	Sequence
ALPaGA	Plasmid #175272	pSB4K5 Kmr	ctcggatacccttactctgttgaaaacgaatagataggttTCATGCGTTTTTCTCCCTCGAATGCTCATTATGCTCACCGGGCAGGCGGGTAATCCGTGCGTGGCGAGCCTGATCTTCATCGAATCGTTTCATGGTGGTGTGAACAAAACTAAGGTGCGCCATCATTGCTTTACGCGCCCCGTCAGCATCACCGGCAAAAATGGCGTCAATGACAGCCTGATGTTGTTCGGTCAGTTGTGAAAAAACCGGTGGCACCAGATACATCCGCTGACGGCTATGCTTCACTGAGGATTGCAGGACATCGAAGAAACCGCGCATGGTTTGCAGCAGCACGATGTTATGTGAGGCTTCGGCAATCGCCAGATGAAAACGAACGTCCGCTTGTGAGGCGATATCCG…
TcpP/H		J64100 Chlr	Chang HJ et al 2021
VtrA/C		J64100 Chlr	Chang HJ et al 2021
BenR-pBEN		J64100 Chlr	gatactgttacttaccgattattgtgaagaaccagaccgttgaggcacagagatttactttattcacgacttcagatacgactgttcgaagcattgccattttctgaagttaccgaaaaagtaccgaacatccgtaaatctggataacgttctgcacaatccggatagccccccgccagccgtctccctaacctgaccagaagcttaaagaggagaaatactagatgcgtaaaggcgaagagctgttcactggtgtcgtccctattctggtggaactggatggtgatgtcaacggtcataagttttccgtgcgtggcgagggtgaaggtgacgcaactaatggtaaactgacgctgaagttcatctgtactactggtaaactgccggtaccttggccga…
